# Small proteome of the nitrogen-fixing plant symbiont *Sinorhizobium meliloti*

**DOI:** 10.1101/2022.11.12.516264

**Authors:** Lydia Hadjeras, Benjamin Heiniger, Sandra Maaß, Robina Scheuer, Rick Gelhausen, Saina Azarderakhsh, Susanne Barth-Weber, Rolf Backofen, Dörte Becher, Christian H. Ahrens, Cynthia M. Sharma, Elena Evguenieva-Hackenberg

## Abstract

The soil-dwelling plant symbiont *Sinorhizobium meliloti* is a major model organism of Alphaproteobacteria. Despite numerous detailed OMICS studies, information about small open reading frame (sORF)-encoded proteins (SEPs) is largely missing, because sORFs are poorly annotated, and SEPs are hard to detect experimentally. However, given that SEPs can fulfill important functions, cataloging the full complement of translated sORFs is critical for analyzing their roles in bacterial physiology. Ribosome profiling (Ribo-seq) can detect translated sORFs with high sensitivity, but is not yet routinely applied to bacteria because it must be adapted for each species. Here, we established a Ribo-seq procedure for *S. meliloti* 2011 based on RNase I digestion and detected translation for 60% of the annotated coding sequences during growth in minimal medium. Using ORF prediction tools based on Ribo-seq data, subsequent filtering, and manual curation, the translation of 37 non-annotated sORFs with ≤ 70 amino acids was predicted with high confidence. The Ribo-seq data were supplemented by mass spectrometry (MS) analyses from three sample preparation approaches and two integrated proteogenomic search databases (iPtgxDBs). Searches against a standard and a 20-fold smaller Ribo-seq data-informed custom iPtgxDB confirmed many annotated SEPs and identified 11 additional novel SEPs. Epitope tagging and Western blot analysis confirmed the translation of 15 out of 20 SEPs selected from the translatome map. Overall, by applying MS and Ribo-seq as complementary approaches, the small proteome of *S. meliloti* was substantially expanded by 48 novel SEPs. Several of them are conserved from *Rhizobiaceae* to Bacteria, suggesting important physiological functions.
