## Supplementary material for "Small proteome of the nitrogen-fixing plant symbiont *Sinorhizobium meliloti*": Table S1

### Sheet: Main
Distribution of total mapped reads to different annotated RNA classes. The table indicates the total number of mapped reads mapping to annotations for different RNA classes (mRNA, rRNA, and tRNA).
Class	Feature count	Ribo-seq-WT- replicate 1	Ribo-seq-WT- replicate 2	RNA-seq-WT- replicate 1	RNA-seq-WT- replicate 2
CDS (mRNA)	6263	3.52039e+06	3.92049e+06	647038	2.84424e+06
rRNA	9	7.45856e+06	1.28628e+07	4.92443e+06	1.11921e+07
tRNA	55	2.51781e+06	2.00002e+06	9.42941e+06	1.07348e+06
total	6327	1.34968e+07	1.87833e+07	1.50009e+07	1.51098e+07
