## Supplementary material for "Small proteome of the nitrogen-fixing plant symbiont *Sinorhizobium meliloti*": Table S3

### Sheet: Table S3.1
Overview of the six integrated proteogenomic search databases (iPtgxDBs) created for this project. Three large standard iPtgxDBs were created: one for trypsin, one for Lys-C, and a modified version for the experimental approach without proteolytic digestion. On the top, three approximately 20-fold smaller custom iPtgxDBs were created using experimental ribosome profiling data instead of the Chemg…
Table S3.1: Size of the six annotation sources (three reference genome annotations, two ab initio predictions, and the in silico prediction) and the added novelty (new clusters, new reductions, and new extensions) achieved through the step-wise, hierarchical integration carried out for the standard iPtgxDBs.
Name	Annotations	Clusters	New clusters	New reductions	New extensions	Total clusters	Total ids
RefSeq (refseq)	6617	6615	6615	0	2	6615	6617
GBK (ref)	6312	6312	185	234	451	6800	7487
Genoscope (geno)	3616	3616	202	6	7	7002	7702
Prodigal (prod)	6331	6331	148	439	164	7150	8453
ChemGenome (chemg)	14783	14783	8496	92	3403	15646	20444
In silico ORFs (orf)	182147	103520	88021	234	55530	103667	164229

### Sheet: Table S3.2
Table S3.2: Database entries and number of excluded entries for the three standard iPtgxDBs for trypsin, Lys-C, and without proteolytic digestion.
iPtgxDB			Excluded
Digestion	# Proteins		< 6 aa	all-pseudo	indistinguishable internal start
Trypsin	159941		3505	277	506
Lys-C	162545		901	277	506
Undigested	163446		0	277	506

### Sheet: Table S3.3
Table S3.3: Size of the five annotation sources (three reference genome annotations, one ab initio prediction, and experimental ribosome profiling data) and the added novelty (new clusters, new reductions, new extensions) achieved through the step-wise, hierarchical integration carried out for the three smaller custom iPtgxDBs.
Name	Annotations	Clusters	New clusters	New reductions	New extensions	Total clusters	Total ids
RefSeq (refseq)	6617	6615	6615	0	2	6615	6617
GBK (ref)	6312	6312	185	234	451	6800	7487
Genoscope (geno)	3616	3616	202	6	7	7002	7702
Prodigal (prod)	6331	6331	148	439	164	7150	8453
RIBO (RIBO)	266	260	210	10	6	7360	8679

### Sheet: Table S3.4
Table S3.4: Database entries and number of excluded entries for the three custom iPtgxDBs for trypsin, LysC, and without proteolytic digestion.
iPtgxDB			Excluded
Digestion	# Proteins		< 6 aa	all-pseudo	indistinguishable internal start
Trypsin	7792		130	287	470
Lys-C	7866		56	287	470
Undigested	7922		0	287	470
