## Supplementary material for "Small proteome of the nitrogen-fixing plant symbiont *Sinorhizobium meliloti*": Table S5

### Sheet: Tabelle1
Oligonucleotides used in this work.
Primer name	Sequence	Usage
Bj-Trrn-Fw-2019	aggcctgcca aggacaag	Cloning of Trrn from B. japonicum into the EcoRI restriction site of pRS1, resulting into pRS1-Trrn.
Bj-Trrn-Rv-2019	cgGAATTcaattcttgaagaccacggca	Cloning of Trrn from B. japonicum into the EcoRI restriction site of pRS1, resulting into pRS1-Trrn.
SmSPA-Ct-BamFW	cgGGATCCGGCGGTGGCTCGGAGAAGCGC	Cloning of GC-rich SPA encoding sequence, for C-terminal fusion, between BamHI and EcoRI in pRS1-Trrn, resulting into pSW1
SmSPA-Ct-EcoRv	cgGAATTCTACTTGTCGTCGTCGTCCT	Cloning of GC-rich SPA encoding sequence, for C-terminal fusion, between BamHI and EcoRI in pRS1-Trrn, resulting into pSW1
NheI-PsinI-FW	gtaGCTAGCggacaggacc ggccaccc	Cloning of the sinI promoter between the NheI and XbaI restricton sites of pSW2
XbaI- PsinI-RV	gcTCTAGAcgatgtagcgatgctgtcag	Cloning of the sinI promoter between the NheI and XbaI restricton sites of pSW2
SEPr1-pSW2-Fw	gcTCTAGAAGGAAGGTGATCCAATGTCTA	Cloning of pSW2-SEP1, contains S. meliloti chromosomal sequence from position 1048694 to position 1048777, encodes a 23 aa-small protein fused to the SPA tag
SEPr1-pSW-Rv	cgGGATCCGGCCGAGGGCTGCCTCGA	Cloning of pSW2-SEP1, contains S. meliloti chromosomal sequence from position 1048694 to position 1048777, encodes a 23 aa-small protein fused to the SPA tag
SEPr2-pSW2-Fw	gcTCTAGACTATGGAGACGAGCATGGC	Cloning of pSW2-SEP2, contains S. meliloti chromosomal sequence from position 1099400 to position 1099582, encodes a 56 aa-small protein fused to the SPA tag
SEPr2-pSW-RvNew	cgGGATCCCTGCTTCTTGGCCTGGCG	Cloning of pSW2-SEP2, contains S. meliloti chromosomal sequence from position 1099400 to position 1099582, encodes a 56 aa-small protein fused to the SPA tag
SEPr3-pSW2-Fw	gcTCTAGACCGAAGGAGGCATGCATGA	Cloning of pSW2-SEP3, contains S. meliloti chromosomal sequence from position 1979663 to position 1979595, encodes a 18 aa-small protein fused to the SPA tag
SEPr3-pSW-Rv	cgGGATCCGGCCAGGAAAGGCCGTGT	Cloning of pSW2-SEP3, contains S. meliloti chromosomal sequence from position 1979663 to position 1979595, encodes a 18 aa-small protein fused to the SPA tag
SEPr4-pSW2-Fw	gcTCTAGACAGCGGAGAGACATAATGAAC	Cloning of pSW2-SEP4, contains S. meliloti chromosomal sequence from position 2695197 to position 269506, encodes a 49 aa-small protein fused to the SPA tag
SEPr4-pSW-Rv	cgGGATCCGAACGCGCCGATGAGGAG	Cloning of pSW2-SEP4, contains S. meliloti chromosomal sequence from position 2695197 to position 269506, encodes a 49 aa-small protein fused to the SPA tag
SEPr5-pSW2-Fw	gcTCTAGAACGAGGAAACCGCCATGC	Cloning of pSW2-SEP5, contains S. meliloti chromosomal sequence from position 3620205 to position 3620336, encodes a 39 aa-small protein fused to the SPA tag
SEPr5-pSW-Rv	cgGGATCCGACGGTTTTCGTCGTCGTT	Cloning of pSW2-SEP5, contains S. meliloti chromosomal sequence from position 3620205 to position 3620336, encodes a 39 aa-small protein fused to the SPA tag
SEPr6-pSW2-Fw	gcTCTAGAGGGAGGATCAGCTTATGG	Cloning of pSW2-SEP6, contains S. meliloti chromosomal sequence from position 2371179 to position 2371268, encodes a 25 aa-small protein fused to the SPA tag
SEPr6-pSW-Rv	cgGGATCCCACGAAAAGCATTACGGCCA	Cloning of pSW2-SEP6, contains S. meliloti chromosomal sequence from position 2371179 to position 2371268, encodes a 25 aa-small protein fused to the SPA tag
SEPr7-pSW2-Fw	gcTCTAGATCGAGGAAGCCTGCGTTGAA	Cloning of pSW2-SEP7, contains S. meliloti chromosomal sequence from position 2181011 to position 2181202, encodes a 59 aa-small protein fused to the SPA tag
SEPr7-pSW-Rv	cgGGATCCGCGTGTGTTCCGCAGAAGC	Cloning of pSW2-SEP7, contains S. meliloti chromosomal sequence from position 2181011 to position 2181202, encodes a 59 aa-small protein fused to the SPA tag
SEPr8-pSW2-Fw	gcTCTAGATTGAAGGAGAAAAACATGCAGC	Cloning of pSW2-SEP8, contains S. meliloti chromosomal sequence from position 2524470 to position 2524637, encodes a 51 aa-small protein fused to the SPA tag
SEPr8-pSW-Rv	cgGGATCCCTACCCGTTTTGCCACGAACGA	Cloning of pSW2-SEP8, contains S. meliloti chromosomal sequence from position 2524470 to position 2524637, encodes a 51 aa-small protein fused to the SPA tag
SEPr9-pSW2-Fw	gcTCTAGACGGCTAGACCTTCGCATGT	Cloning of pSW2-SEP9, contains S. meliloti chromosomal sequence from position 1627540 to position 1627752, encodes a 66 aa-small protein fused to the SPA tag
SEPr9-pSW-Rv	cgGGATCCGCGCATACGGGTTTGATCC	Cloning of pSW2-SEP9, contains S. meliloti chromosomal sequence from position 1627540 to position 1627752, encodes a 66 aa-small protein fused to the SPA tag
SEPr10-pSW2-Fw	gcTCTAGAGGAACGGGATTCACGTGCA	Cloning of pSW2-SEP10, contains S. meliloti chromosomal sequence from position 3084805 to position 3085029, encodes a 70 aa-small protein fused to the SPA tag
SEPr10-pSW-Rv	cgGGATCCGCGGGCCACGATGCCTTC	Cloning of pSW2-SEP10, contains S. meliloti chromosomal sequence from position 3084805 to position 3085029, encodes a 70 aa-small protein fused to the SPA tag
SEPr11-pSW2-Fw	gcTCTAGACCAAAGGAGAGTGACATGTT	Cloning of pSW2-SEP11, contains S. meliloti chromosomal sequence from position 633009 to position 633113, encodes a 30 aa-small protein fused to the SPA tag
SEPr11-pSW-Rv	cgGGATCCCATTCGGCGAAGTTGACGA	Cloning of pSW2-SEP11, contains S. meliloti chromosomal sequence from position 633009 to position 633113, encodes a 30 aa-small protein fused to the SPA tag
SEPr12-pSW2-Fw	gcTCTAGACGACGGAGAAGCATGATGC	Cloning of pSW2-SEP12, contains S. meliloti chromosomal sequence from position 239722 to position 239943, encodes a 69 aa-small protein fused to the SPA tag
SEPr12-pSW-Rv	cgGGATCCATAATGCGGCGGGCGCGT	Cloning of pSW2-SEP12, contains S. meliloti chromosomal sequence from position 239722 to position 239943, encodes a 69 aa-small protein fused to the SPA tag
SEPr13-pSW2-Fw	gcTCTAGACACGGGACGTGAACAATGAT	Cloning of pSW2-SEP13, contains S. meliloti chromosomal sequence from position 701603 to position 701478, encodes a 37 aa-small protein fused to the SPA tag
SEPr13-pSW-Rv	cgGGATCCGAAGACGAAAGTTCTGCTCG	Cloning of pSW2-SEP13, contains S. meliloti chromosomal sequence from position 701603 to position 701478, encodes a 37 aa-small protein fused to the SPA tag
SEPr14-pSW2-Fw	gcTCTAGAGCAGGAGAACCGTCAGTGC	Cloning of pSW2-SEP14, contains S. meliloti chromosomal sequence from position 2984221 to position 2984430, encodes a 65 aa-small protein fused to the SPA tag
SEPr14-pSW-Rv	cgGGATCCTCGTCCACCCGGAATTCGTT	Cloning of pSW2-SEP14, contains S. meliloti chromosomal sequence from position 2984221 to position 2984430, encodes a 65 aa-small protein fused to the SPA tag
SEPr15-pSW2-Fw	gcTCTAGACAAGGGGGAGAAAGGATGC	Cloning of pSW2-SEP15, contains S. meliloti chromosomal sequence from position 3074000 to position 3074212, encodes a 66 aa-small protein fused to the SPA tag
SEPr15-pSW-Rv	cgGGATCCCGCCGAGAGGTGGAATTCC	Cloning of pSW2-SEP15, contains S. meliloti chromosomal sequence from position 3074000 to position 3074212, encodes a 66 aa-small protein fused to the SPA tag
SEPr16-pSW2-Fw	gcTCTAGAGTATTCGGAGACATCATGGA	Cloning of pSW2-SEP16, contains S. meliloti chromosomal sequence from position 1518820 to position 1518933, encodes a 33 aa-small protein fused to the SPA tag
SEPr16-pSW-Rv	cgGGATCCGAAGCCGCCGAAGAGATAG	Cloning of pSW2-SEP16, contains S. meliloti chromosomal sequence from position 1518820 to position 1518933, encodes a 33 aa-small protein fused to the SPA tag
SEPr17-pSW2-Fw	gcTCTAGAGGAAAGGACTACTTGATGAGC	Cloning of pSW2-SEP17, contains S. meliloti chromosomal sequence from position 1727938 to position 1727783, encodes a 46 aa-small protein fused to the SPA tag
SEPr17-pSW-Rv	cgGGATCCCTTGTATACCGGCGCCGGT	Cloning of pSW2-SEP17, contains S. meliloti chromosomal sequence from position 1727938 to position 1727783, encodes a 46 aa-small protein fused to the SPA tag
SEPr18-pSW2-Fw	gcTCTAGAGATATGAGCACGGTCATGG	Cloning of pSW2-SEP18, contains S. meliloti chromosomal sequence from position 3493692 to position 3493565, encodes a 38 aa-small protein fused to the SPA tag
SEPr18-pSW-Rv	cgGGATCCGGATAGGCGGCTGGTGAG	Cloning of pSW2-SEP18, contains S. meliloti chromosomal sequence from position 3493692 to position 3493565, encodes a 38 aa-small protein fused to the SPA tag
SEPr19-pSW2-Fw	gcTCTAGAGGAACGGGTCCGTATATGA	Cloning of pSW2-SEP19, contains S. meliloti chromosomal sequence from position 1965165 to position 1965269, encodes a 30 aa-small protein fused to the SPA tag
SEPr19-pSW-Rv	cgGGATCCCCCATTACATCGCCTCGAT	Cloning of pSW2-SEP19, contains S. meliloti chromosomal sequence from position 1965165 to position 1965269, encodes a 30 aa-small protein fused to the SPA tag
SEPr20-pSW2-Fw	TCTAGAGGAGGCATTGTCTGATGGAA	Cloning of pSW2-SEP20, contains S. meliloti chromosomal sequence from position 995667 to position 995821, encodes SM2011_RS36210 (46 aa) fused to the SPA tag
SEPr20-pSW-Rv	GGATCCATTCACCATGCCGCCG	Cloning of pSW2-SEP20, contains S. meliloti chromosomal sequence from position 995667 to position 995821, encodes SM2011_RS36210 (46 aa) fused to the SPA tag
