## Supplementary material for "Small proteome of the nitrogen-fixing plant symbiont *Sinorhizobium meliloti*": Table S8

### Sheet: 48 novel sORFs
List of the 48 novel small open reading frames identified in Sinorhizobium meliloti 2011 using ribosome profiling and proteomics. A list of Phyre2 best hits is also provided.
Identifier	sORF number	Phyre2 best hit (confidence; coverage; identity)	sORF length (nucleotides)	Codon count	Amino acid sequence
37 novel sORFs identified with high confidence by Ribo-seq
CP004140.1:2276214-2276246:-	sORF21	Too small	33	11	MVGRRMGRVV
CP004138.1:14182-14394:+			213	71	MTSQFHAIDPRILTPSDIKSLQSLFDEEIKARRMTYDCPEAAVLAARLIELYQRGVRNNDSLREMLRAAA
CP004138.1:835617-835808:-			192	64	MSEDAFNMSIRKFLKEVGVTSQREIEETVRKGQIDGNKLKVRMTLTAEGTDLNHVVAGEIELP
CP004140.1:1979592-1979648:-	sORF3	Too small	57	19	MTVLMLTRLPRVTRPFLA
CP004138.1:100171-100374:-			204	68	MPKGTVKFFNDDKGFGFITPEDGGTDVFVHVSALQHGGSLKEGDKVSYDVGQDRKTGKSKAENVSVL
CP004138.1:707541-707597:-	sORF22	Too small	57	19	MRNAGSAGANIELWRIST
CP004138.1:1189784-1189822:+			39	13	MKKQGRQKTDDK
CP004140.1:2545616-2545783:+			168	56	MNNRHAQPGKSARLKPRKGGPLLGCQDARRREGENEACCISRISLRAGVSTTARS
CP004140.1:1048709-1048780:+	sORF1	Too small	72	24	MSNEISDLAMDMGEVKESRQPSA
CP004140.1:2371194-2371271:+	sORF6	Too small	78	26	MGLTHSLNVLMISAAFAFVAVMLFV
CP004140.1:1726963-1727040:-	sORF23	Too small	78	26	MRGDGHRARDPTVTVRNRITLRSIG
CP004140.1:3548304-3548387:-	sORF24	Too small	84	28	MVADWRIYSPWTLAFGTSHRHLFPAGA
CP004138.1:65260-65403:-			144	48	MAKGQVRGNREARKPKKEKAPVKVETSFTNQLKNAEKSSPQGGKHKG
CP004138.1:396312-396515:-			204	68	MATGTVKFFAQDKGFGFITPDNGGPDVFVHISALGFGGSLQDGQKVSYELGQDRKTGKSKAENVSIL
CP004140.1:1375782-1375970:+			189	63	MRLGPASPVGWPGEVPQRRHQWKSSNADRDPRRAARPNISPAPCAWTQPSRRRHPHGYAARP
CP004140.1:1402413-1402499:+	sORF25	Too small	87	29	MADFVRDLAAFASMSLFIVSISVIALGL
CP004139.1:66510-66602:+	sORF27	Transferase (7.3%; 43%; - )	93	31	MTVFRASRRTLSSVSPRSSRHSSDRTRSAG
CP004139.1:1448744-1448833:-	sORF26	Too small	90	30	MDSNLVFVRLCGGTAITPSMRSASRFSRY
CP004139.1:1510082-1510294:-			213	71	MAGAAAPDHRLARHRDARRTLYRQHLRGDVRQAGGGRRARRPRHPAFQNSPPAVDRCTDSMAKGSGGGGA
CP004139.1:668163-668255:-	sORF28	Photosynthesis, cytochrome b6-f complex subunit 6 (39.5%, 23%, 100%)	93	31	MSDTAFGFLLAAELSALLWTALLMAAFSVF
CP004140.1:633024-633116:+	sORF11	Transcription (17.6% ; 20% ; 83%)	93	31	MFEFSTAAFCGSRSHCRATVKGVIRQLRRM
CP004140.1:1965180-1965272:+	sORF19	Ribosomal protein l5p (12.4% ; 23% ; 71%)	93	31	MKMATVPVDKLRHKVSQGIGCGYPSRRCNG
CP004139.1:1518325-1518447:+			123	41	MSSQRQLAKHSRPGFMFQLWSAMLSVHTREAASLFRYRVR
CP004139.1:1331314-1331487:-			174	58	MADNPKKRGRDRELVSEQEHEVAYLMRTARVTRQKALEAIREAGPNRDKVMDYLQSK
CP004140.1:2714161-2714328:-			168	56	MGFPLFRTEGSSDGDRTQTRAADEMGITSGMARGDGELARQPCLPGHRTLRPRPR
CP004139.1:649963-650109:+			147	49	MANPIYARLQATAQRLIAKYGPGVARRWGQAPGLSPPPVRHRDGCARR
CP004140.1:2889606-2889797:+			192	64	MPPSRFEDAQANGKPDARRSHRDRNDRPAGRDRHSAFLQRGRASAGAGRADRRRTSFPYPQAV
CP004139.1:1167794-1167838:-			45	15	MKAFSSPYGADPRS
CP004140.1:1352859-1352957:+	sORF29	Protein binding (8.6%, 72%, 52%)	99	33	MPPKSVQRFWDNDMHDNDLQRGALYVLGLRRA
CP004140.1:1518835-1518936:+	sORF16	Virus protein p3 (15.5% ; 48% ; 50%)	102	34	MDKTVEKSCWGVTVRAVAGFGGVLVLAYLFGGF
CP004138.1:510154-510258:+			105	35	MPQPRQQTSTPRRVGVREFRGNLTCRSKTGRGSS
CP004140.1:1760482-1760586:-			105	35	MDRRGTQRCVSVARRKSKTMNTVSALRPDQYGNM
CP004140.1:676959-677135:-			177	59	MNDMPSHPRLIKRGNVYWFRSSIPRDIKQSYPKTEEIFSLNTRDYQWSCPQKTGHAQV
CP004138.1:304701-304808:+	sORF30	DNA binding protein (15%, 77%, 41%)	108	36	MASTRDRRNADEAAIRARCYRAEWKANLACYERKI
CP004138.1:952398-952511:+	sORF31	Membrane protein (27.1%, 65%, 21%)	114	38	MTAHQRDPYELVGRILGNILSVVAYALVAWPLVRPFI
CP004138.1:288518-288631:+	sORF32	Transferase (30.2%, 30%, 73%)	114	38	MSIIEGTVDLTKDLDRRLTPFSRPGQGRKPSGHGAMS
CP004138.1:340426-340566:-			141	47	MAQQSATGRLGADDPRIAAPGTVRADRHHTKRMTSRVPRRTWGRRC
CP004140.1:1673112-1673288:-			177	59	MAEDRWRRRDRRHHGACRWPARRSCLRGTAGSGCQLLQGRLGRDGRVRQGGFGRLLSA
CP004140.1:701475-701588:-	sORF13	Ferredoxin-like (11.0% ;51% ; 37%)	114	38	MIVLGIGAIITATLAMAAISIVVNLEHGRATSRTFVF
CP004138.1:1188422-1188466:+			45	15	LEPPANSRAGLFPN
CP004139.1:564298-564510:-			213	71	MEEFEPVLVRNVHHSDLERLCKSVKTYAGCYVLKDPSSEAETAGLDAHCWFPSRDDSILFQLQWAAPNHA
CP004138.1:443641-443835:-			195	65	MAFKIIASQCTQCGACEFECPRGAVNFKGEKYVIDPTKCNECKGGFDTQQCASVCPVSNTCVPA
CP004138.1:76638-76784:-			147	49	MAKNTICLWYDKDAEAAARFYCEIFPDSMVSAVHPHPVNTPRAKRATC
CP004140.1:1679191-1679307:+	sORF33	RbsD-like (23,7%, 53%, 30%)	117	39	MRKIVLLLALATLAACSHTGDRVVGGDGDYYQGLVPPR
CP004138.1:1003184-1003303:+	sORF34	Transferase, bleomycin resistance (92.4%, 92%, 22%)	120	40	MPKVVGIGGVFFRAADPAGLAEWYEKYLGINDLHKSVWQ
CP004138.1:958305-958424:-	sORF35	Antimicrobial protein (25%, 18%, 86%)	120	40	MAEENSMFLNDRFVVADATERHRRCKSILLSNFSAGLQN
CP004138.1:641787-641957:-			171	57	MPQGFSRQNVPIHQSERTSEQYQSRELVQVQRRDTRYTSVGRWRGRGADRPRRPRQ
CP004140.1:2503586-2503711:-	sORF37	DNA binding protein (18.6%, 85%, 20%)	126	42	MVRRIGNHARDVSVAGLVEACPFIAVVVNQELNIIPLRQGK
CP004138.1:1252740-1252871:-	sORF38	DNA binding protein (66%, 42%, 56%)	132	44	MEKVAHGIDENLARFFPCMRNKEGGLIFSDNPGPDSSGSTRTG
CP004139.1:582886-583083:-			198	66	MTYLEEDSECGIQLFMAEYAVNREEALRLIVRDWLGSHGYLALAEDESELGKDTVIDETATLGRA
CP004140.1:1676987-1677121:+	sORF39	Transferase (27.7%, 20%, 67%)	135	45	MRAIVLLLAIFALSACSQTGRPSAERYYTGEGQYYSGVVPPTPL
CP004140.1:269390-269530:+			141	47	MRRSRSPKARIRTPDRDDRRDRCRQPACGQGSEGPERQQPDLHRHA
CP004140.1:1104202-1104342:-	sORF40	DNA binding protein lsr2 (29.6%, 54%; 27%)	141	47	MKTLANKPPVSPQSRIPQSLLERFENEWREMRTVGEAAQKTVPPAE
CP004138.1:65512-65721:-			210	70	MKSAPVLVWSAPNYQIRRTSNDSFREKARSAALAEGSRKQTYQANKRSREGREQEIGHNWSAASRASSG
CP004140.1:3461553-3461693:+			141	47	MRGNKECPWPALTKPMIGGNATHRRLPYSNSSRLKPTATCLRNSAS
CP004139.1:1299818-1300024:-			207	69	VSHSRAKRCFSARKGIVEANSSGRTERADFSGQERRRFGYRRRACPGRDGACRQGSGERLCSGDGSGQ
CP004138.1:1252682-1252894:-			213	71	MNSSVTESWKRSLMELTKILRGFFHVCGIRRAASSSLTTPVQTVLAPLVRVKPTYLSTCMASSRLAMAIA
CP004139.1:1537923-1538090:+			168	56	VDARHPKYVTVIATRFTARGATLQPANAMPVAGTGQAGTGQAGTGQAGPGKGWAF
CP004140.1:1531011-1531151:-	sORF41	Oxidoreductase (32.4%, 39%, 22%)	141	47	MFIGRAAFVAGSVLYLDHGVSLSATRCEAGTGMFRWPNRFGSRNIR
CP004138.1:65493-65660:-			168	56	MIRFERKPDPQPSLKEAENKRTKQISEAAKEENKKSGTTGAPRRAPQAADDDRLI
CP004138.1:1018902-1019084:-			183	61	MAVKAGQPHWRRTNSKARMVSITIAPVMDTPYAGARASELPNISMRARTPVKRMVLTKGR
CP004139.1:332965-333156:+			192	64	MASNSRCRSRSRRYSSPGLPAAKSSGRASPGGAARAISFTSAPGMRLTRPITTRPYTRCCGTR
CP004138.1:173684-173776:-			93	31	MTSVTAEEEAVVEPLHGSACFPGWQPAVRP
CP004138.1:238186-238356:+			171	57	MSNVDGYSGQTDWATSCVRRAGFAGDRLYPSALALPIRHSVGGCDMFLDMARLQIV
CP004138.1:952579-952731:+			153	51	MPAVLHRGFSIPPVLEAELVRLPTCSGSPLYGVTVKFIWSRPGKLGVSRL
CP004140.1:1612852-1613004:-	sORF43	Replication (25.1%, 92%, 35%)	153	51	MGIVYWRLSSSRLIVIPNASAATSASSNCKVGAVPPWFAPPHDSPASSPI
CP004138.1:1016803-1016925:+			123	41	MTSYVGSFRYRFHPVDFAIRSTPVLCIGMIVFVTLYGVLW
CP004140.1:2457387-2457587:+			201	67	MSDQADAMVGRRLMPNGAPNPFFDCLRQEEEDGTRVCRRKICCLRYLLPGIPSCGSLCALPSQRKQ
CP004138.1:244205-244375:+			171	57	MAVDQDFIERFQKETDLLKNLQKRISEAIDRAEDRIAKMKEGKLSKEEIFGAPPKK
CP004140.1:2524485-2524640:+	sORF8	Cytochrome c (34.4% ; 31% ; 56%)	156	52	MQRLKCYSGHCASAGRAALQGRRPRVTQRFKMLRDLCASDWTSARRSWQNG
CP004138.1:468892-469101:+			210	70	VNMRTPSRRGDERNVAGRNILAPAVDLIVVIYGRDVSFLVHWIAVHSSQTSISRMADIQTIDFTNPTDM
CP004140.1:3493506-3493661:-	sORF45	Structural genomics, unknown function (15.4%, 41%, 43%)	156	52	MSRAEDRRAAGSQAPAGTLFCARFRGAHQPPILIARSAVTGRIGAGPIPHS
CP004140.1:448520-448678:-			159	53	LLSGSARDGTWDRSMGPVRRRWNAYPADRQPLQHLLQGGRRRPSHGQFALSG
CP004140.1:2855421-2855615:+			195	65	MTFRKAARIALLLAIPGLVLAGCGRKGDLDRPGASTPINTKTPAGTVAPKQTVDDRPFLLDPLL
CP004140.1:3123975-3124145:-			171	57	MRKHLQRSAASAFPARCTVRHCSTKAMRCCGHAYCGTTPAASARRRRSTAIRSFGR
CP004140.1:1677469-1677657:+			189	63	MQRVGATRLRKSICERTYSMRAIGMLVAVFVLSACSQTATPSAERYYGGDGQYYPGLIPPKR
CP004140.1:2140782-2140922:+			141	47	MKSFSRTFPTRNSCSRCMTTSMTVSRRKSRKGRASSSSVAGRLTTS
CP004140.1:1246229-1246423:+			195	65	VPPLGGAEIVVLYRITANGGNDAAPIDDRLCQERGEQRTLSLGLGTPFGQRQRSRHAASPAAGT
CP004138.1:235545-235595:+			51	17	MNKILGARKALGLPRR
CP004140.1:652440-652586:-			147	49	MIKSGLGVTVAVLALSITVSGILHFALSSYRPEANAAVSHEITSSIPR
CP004140.1:1364619-1364756:+			138	46	MKAGIAPYLEKASLALHFHVRNVTAGSAVEAPGNGPEHRDGKEMI
CP004138.1:619303-619461:+			159	53	MLPRWMRLKGFHSRQTQGSSTALMNINDGPSSFWKISLKHDRRSAALVRRRG
CP004140.1:2305052-2305216:+			165	55	VRCMRHRIGQAADGVAARFAPCGRGRYGRHCRRRHGNRTSGACRRPRQRHRSHP
CP004140.1:708781-708969:+			189	63	MARGSRSAGSIWRPAANAILRSIMPQHPAADWWIIRRSTDIVPRSTCCSIPSPNWRAGTPSG
CP004139.1:593418-593630:-			213	71	MSSRRSWNSLSISASLSFATEKTSFATWAARSAPTRLSGSPPKYKQKCMCRPGARRCKELRRSSALRPQS
CP004138.1:776894-777082:-			189	63	MGQRSSADECQIIDLTDRSTGCVRPFVGRERPVFQPEFRPAAGPRTASSKDGSGGRRNGSAS
CP004140.1:421457-421597:+			141	47	MLRRKCWRQARGRRRGGAPRRRAGRSPVCSPPSVTKSVPRFPASSA
CP004139.1:1536223-1536417:-			195	65	MARVRSDARRPLPGERACASNPSSCSIWTAHSSTASTSTCLPGRKPSTQKGSTFRSGASIARSA
CP004140.1:3554790-3554978:+			189	63	MAPRKRRWGRSGRPQTRISGSTRIRSLSDCGRRSPRATRYRSAKSSSATVPTRSWHTHSRRC
CP004139.1:580491-580691:+			201	67	VSGEQSPRMPLAMNRLIRRTKLRPASQETCHHLGRHASTTATPHGGCGKESTCISNQASSMAQRLY
CP004140.1:828510-828659:-			150	50	MSSLLEISPEKLAHFIGTPNCPVLIAVRWCRDATDEIHTWPSPKKGAWN
CP004139.1:43378-43542:-	sORF47	Metal binding protein aztd (46.2%, 37%, 65%)	165	55	MILSPTRARLMAAVASAFVLAAPGARADDHETKEAWRLFVADHTQPVVRAIDFA
CP004140.1:950909-951100:+			192	64	MQVSAWHSISSARQARSSTPTISWRMMRSPKCSAPSSACPTNSVPWTSTSRQRSSRRTSISRS
CP004140.1:1327690-1327893:-			204	68	MIMLHDSRSWFTEAGTNCNGRSANRYSRGAVLDEAVFDDKPKSPGPCRARGFPLHYRPFRLHVRKCG
CP004140.1:2479582-2479791:-			210	70	MSCHVPAFRASSHSGCMRCRIGLGSEQWDGQVWLRASQPHIRRYEPCQSVADACRDRGHARRPLSILQR
CP004140.1:363579-363635:-			57	19	LGPSRISSSTASFPPYRC
CP004140.1:2380747-2380938:-			192	64	MSTRFRARSPSTTSTRSRRSASSPSSVIARISRHPISRPSTPSPRVPRNSGWRSPISRSARWA
CP004140.1:2564345-2564476:-			132	44	LNLISIGGLSVSVYKDIRERISLWLSTSKIPPWTEWRKNFKNA
CP004138.1:982183-982338:-			156	52	MMYDPKGEHLRRRDSEPLRHSSRYLDLSDCMIVDGTMGSSLALLGSVQAVE
CP004140.1:1552462-1552653:+			192	64	LEDDDGNQFKGRRRRRCRPGGVLAEGTADADRRTLPDGEPRTRLHDCGGARRALQIARARTRL
CP004140.1:1674877-1674939:+			63	21	MGNCDAAARSLRTPIPVLRP
CP004140.1:405265-405354:-			90	30	MAGSRAIPRPCRTAPAHSSCSPKPVSAPE
CP004140.1:1216632-1216841:+			210	70	MDEKSPAVERRNHSERLYRTIRNVSNFSNTLKNSDSVLRLRYNAPGAAAPAGGACGEHKGAPPCGEWHD
CP004139.1:266709-266912:+			204	68	MRISAGNPASLRESTRFMILCRIDQDHRDPEKGKSDDFHPQRKTPRRGRMARWGRHLRFGAGAWPGA
CP004140.1:908120-908284:+			165	55	MPVCCHGWLHRAGFWWKPWRGYDSASVMLQLERGCERRAEDDRFQRGYILIGPP
CP004140.1:3516323-3516523:-			201	67	MARRQGHGRERDRLSPGARADAGLHRRSRRRRPRGDARRDGFAWRRPGKDQPARSRRSRHRPLGDR
CP004138.1:1246079-1246261:-			183	61	VIPLKQYHYQGRICLSPIRTFMKRSRRPSTAVLKRRNGPLSFKFRRRLNLRRSLARHPLP
CP004140.1:1149668-1149856:+			189	63	VEGKPGFKPGFLFSGVWLRGRRAAAGAHARLLEMTLEYGHAHIEVMGGQMRVAHRHLEGLVA
CP004140.1:1354456-1354608:+			153	51	LQFTPGPSPIRRPVRGRRRSIRRPASSSTTRIMRPHSSASSNSAISIPAS
CP004139.1:1455669-1455869:+			201	67	VEPRSFHFVKKKRPILTFELHISEHMMSYDWTGERTRRMKMMRYAIAIALALGLIAGAASWTLQTI
CP004140.1:2095849-2095935:-			87	29	MSQEWPMFILQCIVVFGLVGALFIRFGE
CP004140.1:3117355-3117537:-			183	61	MRATGSPTATSPRMAPVTTWASRTVPSTISLGSTTSQTTSPSPPISSPRVIRCGAISPGA
CP004140.1:1776535-1776681:+			147	49	MITAAWQPFAPLPASCGHLLPSSASLPAGGADALQAETARSVRRRIRR
CP004139.1:1395576-1395731:-			156	52	MRRNACERQSERSCPDCGNAPVFFAEGGVGRLEGAARGRPQERRRRDRPLL
CP004139.1:919159-919290:-			132	44	VNPCAMQSTSRRRPMTGCRRPPRVGWDATRSPAAPWTARKIRQ
CP004138.1:1092110-1092262:-			153	51	VAVTWFVGQRGGHHAAEKRHQGLPERNYQSVLRHQQPNAWSTVSVGDARR
CP004140.1:2360247-2360408:-			162	54	VVDREQSHLCHFGTACSKSSRPLVTRLREWSRRSGRSSKEIRKLGERSPFRSP
CP004139.1:55899-56012:-			114	38	MERWAKPSDSTSPRSSPGPMSSKPPLPNLPQPNSIIV
CP004140.1:3339000-3339041:-			42	14	MQQFKALQRPLCV
CP004138.1:721005-721091:+			87	29	MTTTLHRREHARTPSGFASSRLVLQSYN
CP004140.1:2376071-2376229:-			159	53	MCSPSAGSRDSARRGPIARNASARRRSASTRRISRFMAYGHSRRAIAAWKRI
CP004139.1:1512179-1512367:+			189	63	MHQRRQLDDEIEHRLHRARIDGPGHGGKYPEKGLAAPGDGASQPGAGGDARGRGRTRSQDAA
CP004140.1:1092052-1092210:-			159	53	MRISCAASWRSSSRSSPVSVLRKLPESTLSTSSARSASSNIFPRNARTACAR
CP004140.1:1473149-1473310:-			162	54	LKPISTRSAPWTAYRTRSRTLPPIRAHSRAKSPSFASVERSGGIWCRLGSRCF
CP004140.1:2226718-2226930:-			213	71	MARTSLQTAPADLQLLCANAVVAQAGGAKVLPMSSRQLDATSYSVDLDAAGRKFTCIVDSSGSVKSVQPA
CP004139.1:573794-574006:+			213	71	MNPERLQSIALRRGKNEEITLLRNPCCPGYQRMAVVDERPCRKVGAWNRSSSGTAARTASTSSCRPSTPS
CP004140.1:2398420-2398599:+			180	60	MPARRFSMRVRSLRWSTPERCCRSSGLPATFSPQAGRRRLAAALRHSKARGRHGRAPWH
CP004140.1:2059493-2059657:-			165	55	MPKPRSRRSSRPTPCSRDIPTNWKRWRRRRARRSRAGAACPCQGTARWSTSTVK
CP004138.1:1317431-1317490:+			60	20	MSGRPHQLQATIVAKEPAQ
CP004139.1:834235-834390:+			156	52	MIRIRRTHCSTRLDWPSAAATGSVFFPTAERRRSWWRRPAKARSIPMCFSS
CP004140.1:2984236-2984433:+	sORF14	Nucleoplasmin-like (viral coat and capsid protein) (19.7% ; 42% ; 30%)	198	66	MPLTFVHFREDPPQWERRHTDVTFRRIEGYCFRRRFAMTGGIDFHRQSGGPRHDTPKGERIPGGR
CP004138.1:759186-759365:-			180	60	MSDAGKIEAQLRAIAKVRLPHGASEEEIADFVRGLAILDDVTLRARRVAERLAQDEMQP
CP004140.1:317466-317603:-			138	46	MARNENHPLSIPERICFRRKSVITRPSGVTRCRRRRLKPRSRGSK
CP004138.1:710677-710796:-			120	40	MDVLTLSAWEPVQGFSGQRRIRRNSGVLTHKIADSRLRA
CP004140.1:1155882-1156067:-			186	62	MHFAFVSAQSTPSSETAMGAGFRGTRTRRPASKLTNVLGFRRPIGCNGAAMKSRDGGPRGS
CP004139.1:1537902-1538090:+			189	63	MTQGGSRVDARHPKYVTVIATRFTARGATLQPANAMPVAGTGQAGTGQAGTGQAGPGKGWAF
CP004140.1:2937924-2938061:-			138	46	MKPRLASGQAGPAPGRRAVLPTAGGTAGALPTPSWRVSPTMSRIG
CP004138.1:441918-442088:+			171	57	LVRQQKSRGAISVASVFTLLGVERDEEATTDICCRKEDKAATAKRTDEVNLGRYGS
CP004140.1:712601-712636:-			36	12	LTVAIVLLLIS
CP004138.1:192574-192630:-			57	19	MTHILSPVHPGESSARSI
CP004139.1:1228429-1228503:-			75	25	MQELEVLQRPLRALGGIRPENYFA
CP004139.1:210282-210422:-			141	47	MFRSRSDRAPPPRSAAWPMPSGFFPWMPSRRPIPVTPACRWAWPTR
CP004140.1:1333024-1333101:-			78	26	MTWNVFRDYSLPNSESERVSFPYFR
CP004139.1:1141430-1141612:-			183	61	MAFREWRSRSPSAERSTSSTMAWRRERAGRRSPTKRCSRSARSARPSRRCSHPMPKRVGI
CP004139.1:242179-242307:+			129	43	MYLRRSSTRFLECAIHLCVTHMTLQEVADLLEKEAAQLRRFG
CP004138.1:180623-180775:-			153	51	MQFEVGGVPPVFEHHPHVGNVIGLVDLVAEAAFLVAGGGDELKQFVTQFS
CP004140.1:1332409-1332603:+			195	65	MQASSRPGSVAGKAREGGLESAAEAQLGCDQLIRPLLPSTAVLSSVSGGDRQRSTARPLPRSPS
CP004140.1:562975-563178:+			204	68	LRQRSGMRWKDRIEAMRRSGRASISRRARRWKTVCRSSRSKIRRSSPCNVSGSKRSSARSRWKSAPP
CP004140.1:1109465-1109602:-			138	46	MSHRRMSARRRRKRRAGSRRAPRLLPVPSRKGRRAAPPGRAGRPG
CP004139.1:354476-354667:-			192	64	VPSTDRSSPVSSPRSCSAPFSPAARRRKSRRRRPYARSRSWRLPRPASRGSFTIPARLERARK
CP004140.1:1240460-1240672:+			213	71	LIGEDQGQKTASNRSSAASALDLLFRNVNGEENTRRQQGPGGSSAPARAIETITAIWLLRASRDPGKGHS
CP004138.1:378239-378400:+			162	54	LAWKRLLTRISARPFLPGILKQTCSYWRPTQKLYLPDGEPRNGRQSSRRIPAG
CP004139.1:1272962-1273138:-			177	59	MNCLWRWVSWSPANGLVPDIVNIAVISVRRTRTTTAPLTSKRTAAQRSGGMMMYAKGK
CP004140.1:1143290-1143349:+			60	20	MHLNKCASDCGLAVEPSCS
CP004139.1:1322909-1323079:+			171	57	MNWKAYPRRKHDRALVDATSWWQVRLWQRLPSRWPDRHPPKRRRRPPEALAASPIF
CP004140.1:362772-362915:-			144	48	MPDDGHGDRPQHRSAAGRRQSLRLPSCGSRRHMRLDADGVLAGVISI
CP004139.1:653203-653259:-			57	19	MGARDPSSSPWIGLPAPC
CP004140.1:2874840-2875034:+			195	65	VQNRRNRPIRSGMQRFDLTGGPPVTIEPRLSNNGQQERGLGSGPATALSGGDKRIGVQCPVVAN
CP004140.1:2635263-2635442:+			180	60	MLPFPHPEKTLGAKNGNDAIWDSRRAAAACRVRSQFLRPSSVARQARGAGRRRPLLFLS
CP004140.1:2202534-2202680:-			147	49	VTARRSSAWRSRATLRSPMRISTFSTTSWHLRTGPATASSNAIASKWT
CP004140.1:2889903-2890100:-			198	66	MAPKNRPGALRTLRLSNISWHGWRCCRSQTRQRPTTGRFGLNWSGRERHAALMTCRSARMRAAKG
CP004139.1:1319007-1319129:-			123	41	MAVAFHRAVPAPAIRKAAPRPAALVSPVCYAATLKRRLTD
CP004139.1:841478-841633:+			156	52	VSARRRRWPQEWRQEACVDEAVLHISRRLDMAHRSALMPGSHDFVEVAQAH
CP004140.1:1753894-1754055:-			162	54	MACRPRRSLRKVKSPSRPRSASIWVFPPGIVWTSSVWRTATMRLCPLPIRSGR
CP004140.1:871162-871215:-			54	18	MSANTHLAGPSVTRSVI
CP004140.1:2960706-2960873:-			168	56	VKHAEYDSHHRHRSGLEAHRLGGHRNARQFAAFRRFRHRHFRWRVGSCLPPLPVA
CP004140.1:349759-349863:-			105	35	MAARADMSHQQGSTQDEPRQSKSSLHAHGRPDLI
CP004140.1:255869-255985:+			117	39	MSRSWTQCRSGSTRRPISTRPAASFPPASDIPTARGPK
CP004140.1:735722-735790:+			69	23	LPAFRNGPISPTRAAQPQGDHQ
CP004140.1:318320-318517:+			198	66	VGRLSFLARLTRERPPDRLPFPGCAVISPRPNGPAGHAVAVLNAGNGLRLPVSHIKNNGVAKCPR
CP004138.1:372028-372162:-			135	45	VWSPIEDTAHSMKLVESAPRSRWKTHIILPPGRRQASTVSGSGR
CP004140.1:372064-372162:-			99	33	MGMPTGFSSAADCGTPAPIRRNDRDTCGSSRL
CP004139.1:841444-841536:+			93	31	MRHAAVVSSRSSERKAPEVAAGVEARGLRR
CP004140.1:2374469-2374672:-			204	68	VSRNGSLQAPRPARRSPRPVFAPMTSWSRRLRTGVRATHRSSFPLANALGRWSSRRKIFPRAMTTSC
CP004140.1:1541836-1542030:+			195	65	MPMRHRSIRPKAIIWSICLSWSSPPYPFSWPAVTAKSSAAVASSKRATVRPRSSGCSSTRRRGG
CP004138.1:1253985-1254167:-			183	61	MERRPETRRRRGVQRSPATVHCSWESSTARCLALASSGKPVVIAKARGLFGLRTPGMTGC
CP004140.1:1303033-1303215:+			183	61	MRYVTLALTAGVSRRFLSVQLIGWREQWSRASRICWRKQTAQSRNCLPPRPPRRCAPVMC
CP004140.1:1299136-1299180:-			45	15	MIRAIRQAPPCRPF
CP004138.1:588965-589066:-			102	34	MSICKRWRDPPARQARPSIVPIGSGRQRTRRSP
CP004140.1:807437-807601:+			165	55	MPRQINCENKNKSGKQAHEKAHYSLGSDGDCHADGRHCLVENFRLLLGRVAGRL
CP004140.1:3463912-3464016:-			105	35	MTQRMPKSRSAQGACSREEPQPKLSPATRILAFW
CP004140.1:1501577-1501789:-			213	71	MHKMGASPEMRVFLITGVLGGYTTFSAFSLDAIALLEHGQTMSGLAYIVASVGLSMLAVFAGLALMRAMV
CP004140.1:1697755-1697877:-			123	41	MERTIHGLSLRPDHDRRYQPQQPRGDGTSDPEPFTPGSAQ
CP004140.1:1627555-1627755:+	sORF9	Viral protein (12.6% ; 15% ; 50%)	201	67	MSKTMPRQNEEVEARARPKYSPLQGLRHAHISCCPALRGFTPERRHLYFRQWRGLRKGPRDQTRMR
CP004139.1:1438528-1438683:+			156	52	LRVSGVPTSPTARSRLRGATSIAFRLATASSSGRATCSPPSPEKTSRAPST
CP004140.1:2286124-2286261:-			138	46	MAAAAARGAAAAAIRGHGARGPTGRAAGEVVRRIWKRSSGAARTS
CP004140.1:2547356-2547469:+			114	38	LMLGFSRGGFADCRKEEHHAPIRMRFARPGLRLAHPR
CP004140.1:886292-886414:+			123	41	MTSTAASISMSSALPRISAASPANGRRPASIPAASRRRRT
CP004140.1:3074015-3074215:+	sORF15	Hydrolase inhibitor (22.2% ; 32% ; 42%)	201	67	MRHASRSDQAFRLQRPVCRARGSRVYSPPCGGDGRQARGGKRATVFNSVSRREAPPCRRPEFHLSA
CP004138.1:629283-629390:+			108	36	MLVWLWVPERGRPWRNRQAPDRCTDHQVRSHQATT
CP004139.1:533931-534107:+			177	59	MPIGSAVSTSTSVAPGIAARRFSPALSSRAAGRSSTSPRRMHSPSFRTHSPIQSQSTR
CP004139.1:1389254-1389457:-			204	68	VGAGCGLFDGAGIRAAWNECRLVVPVRQRYLQSHDPRGSPPREYRRSPLHPSRQAAAPRECSLFFRA
CP004138.1:1166893-1167084:-			192	64	MGSAKDKVAGKANELAGKAKKAAGDATDNNSLRAKGAAQEAKGGAQQAKGKLKDAVKGAVDKT
CP004139.1:1093082-1093270:+			189	63	MGLIAMSKRYLQRIEVLSQVIELDSKQVEWKDVRASTVAGAALGGARHLEIRSETWLLSPTA
CP004140.1:1211173-1211313:+			141	47	VRGRPLPHPRRARAPLDLPLPHVPEAVRLFLLRLGDGAEGRGRVDP
CP004140.1:1069338-1069541:+	sORF53	Oxidoreductase (7.1%; 25%; - )	204	68	MPALQHYAPEAGQTGEHDEDTSSYACRSLGGPGRDRRDGGRRAAGGASAVDEKGGKGDGRTQRHRQG
CP004140.1:160043-160246:-			204	68	VLTGRNFGTTNLVILDQDGNAMVDERILVSIDEGNTVRVYKQTVRTVLSCTPNCERAERQASASSGN
CP004139.1:1569992-1570189:+			198	66	VALRHRGGTSRFGFQDRHQPCVGATAARIRILDQACGKGLCRRPLRNHPRPQSRRRAVRPLHRGR
CP004138.1:443247-443453:-			207	69	MKVTIRITGDALSAYIPKKDLEEPIISVANEDLWGGSILLRNGWRLALPHLPQDTRLPVTVEANIRRH
CP004140.1:1541108-1541239:-			132	44	LPRRALALISGAVPDREKLKAIVSAPVHYVEDGYSWVARRFGN
CP004138.1:132215-132424:-			210	70	LRQAHHRHCPKRQRSHPMQSGAYGSGEARARRHPRCRGHSDRVPDASDFRELQAPDGRPRSQPRLSRPR
CP004138.1:25668-25700:-			33	11	MTGSKSCAET
CP004140.1:2479451-2479513:-			63	21	VNEMSTVSPVAGGASTIRAI
CP004139.1:985110-985235:+			126	42	MAVSARPIGRRASIQPTRGNESPFAMREWTRAVSAPTRRLR
CP004140.1:1483370-1483579:+			210	70	VKLMKAADVRALSADQLKEELAKLKKEQFNLRFQKATGQLEKSSRINEVRKDIARIKTIARQKAAEAKA
CP004139.1:943110-943313:+	sORF54	FwdE/GAPDH domain-like (8.5%, 33%, 36%)	204	68	MRHAQRPDAGHAKTQPLVHSPRLPALRRGRGEGTSGAAGKSPATNGGGGGSHESLRPACGETVPAGG
CP004140.1:1964417-1964611:-			195	65	MAERDAEACSQEAHRLKGAALAVGAVAVAEAAAAIEKCPADAALQSALGAAVLEAELFVLKLCR
CP004140.1:1048736-1048780:+			45	15	MDMGEVKESRQPSA
CP004140.1:1979446-1979652:-	sORF55	alpha/beta-Hammerhead (19.8% 35%, , 29%)	207	69	MHDCSDVDAPPTSNTAFPGLTGSAPLLLSTERCALRFIRRSWSARGRHFRVAFFKIKNAGRPAFLQDI
11 novel SEPs uniquely identified by MS
Identifier	sORF number	Phyre2 best hit (confidence; coverage; identity)	sORF length		Protein Sequence
CP004138.1:520992-521072:-	sORF56	Too small	81	27	MPASLVSPSVSAHRPWSRISSVASST
CP004138.1:1143418-1143507:-	sORF57	Too small	90	30	MVVAKDEEMLMDLGRIRRPTGISLGLRSV
CP004139.1:115191-115400:+	sORF58	Toxin (27.8%, 26%, 44%)	210	70	MLPDHDRSAQRHEADHDRAEIQLAHVRQHPLGEPVGEKRSQPGGDAEQQQLACQRSECRICAELGEMHG
CP004139.1:340914-341018:+	sORF59	No hits with confidence > 5%	105	35	MAAQAATQSGNRFRRHARARNGIGRRGAHLVPRP
CP004139.1:548458-548529:+	sORF60	Too small	72	24	MGKTSALSSESSWKSAAAASHML
CP004139.1:748169-748363:-	sORF61	GST C-terminal domain-like (12.2%; 34%, 27%)	195	65	MLRARGGRSLTFRPPISIAPPLTSSSPAIMRSVVDLPQPEGPTSAMNSRSFTSRSMPWTTSRAP
CP004139.1:1367776-1367976:+	sORF62	ribosomal protein (6,6%, 20%, 38%)	201	67	MRPCQHRYLPSGPDDDDQEQEGCQTREYGQEGTEPAGRNKQVRQAGAKMRVADKGGNRADERHPNQ
CP004140.1:247323-247397:+	sORF63	Too small	75	25	MPDQCSSTKPIPLARRGSSWSILA
CP004140.1:2290880-2290951:+	sORF64	Too small*	72	24	MYHRYRAKLIVANDNYAEARLAA***
CP004140.1:2615856-2616038:+	sORF65	structural genomics, unknown function (98%, 98%, 32%)**	183	61	MTPNDTDNPRSPQTVAPLNRPQPIVESHDLFRGHNEILISHDGAIYRMKITRQGKLILNK
CP004140.1:2783646-2783708:+	sORF66	Too small	63	21	MVTASLVFTDALRASWSPIS
		* in tmRNA			*** proteolytic tag
		** hmuP extension (Fig. 5C)
